# PanvaR: An R package for fine-mapping and visualizing results from genome-wide association studies

**DOI:** 10.64898/2026.07.15.738769

**Authors:** Collin Luebbert, Rijan Dhakal, Phillip Ozersky, Scott Lee, Todd Mockler, Ivan Baxter

## Abstract

Genome-wide association studies (GWAS) use statistical models to correlate single nucleotide polymorphisms (SNPs) to a phenotype of interest. This scan of the entire genome identifies regions of association with a phenotype, but due to linkage disequilibrium (LD), GWAS on their own cannot identify single genes responsible for phenotypic variation. Rather, fine-mapping of GWAS regions is required, necessitating the use of additional tools and software. With the introduction of more pangenomic resources in a number of crops (Guo et al. 2025; Hufford et al. 2021), the fidelity of these fine-mapping efforts is growing, presenting the opportunity to leverage new information about allelic variation towards gene discovery (Shi et al. 2023; Della Coletta et al. 2021). Panvar is a tool developed to integrate existing software and resources to perform GWAS and fine-mapping in one seamless step. For each identified GWAS peak, panvaR outputs information about LD and SNP effect prediction for each SNP and by layering locations of nearby genes, creates a refined list of possible candidate genes. We have implemented Panvar as an R package, “panvaR”, which runs the analysis functions, creates interactive and static visualizations, and outputs results tables. This tool seeks to bridge the gap between GWAS and gene speeding up an important step of quantitative genetic studies.
