## Supplemental Table 1 for "PanvaR: An R package for fine-mapping and visualizing results from genome-wide association studies"

geneID	CHR	start	end	annotation_defline	geneID_V3	BestDescriptionV3	annotation	dist.from.snp	snp.score	LD	LOGPVAL	neg_zero_shot	impact_score
Sobic.004G300500	4	66466802	66471010	weakly similar to H0115B09.8 protein	Sobic.004G300500	Myb-like domain-containing protein	Myb-like domain-containing protein	58665	0.598944653822915	0.842812	14.3603839928369	5.75	4
Sobic.004G300600	4	66474562	66477096	similar to Putative serine/threonine-specific protein kinase	Sobic.004G300600	Protein kinase domain-containing protein	Protein kinase domain-containing protein	52579	0.625720332247151	0.842812	14.3603839928369	4.307129	3
Sobic.004G300701	4	66480731	66482416	similar to Putative fasciated ear2	Sobic.004G300701	Ras suppressor protein (contains leucine-rich repeats)	Ras suppressor protein (contains leucine-rich repeats)	47259	0.324680030362172	0.325324	5.76555922349124	5.961914	4
Sobic.004G300800	4	66492881	66497481	similar to Fatty aldehyde dehydrogenase 1	Sobic.004G300800	Aldehyde dehydrogenase	Aldehyde dehydrogenase	32194	0.70591801641636	0.842812	14.3603839928369	4.1748047	4
Sobic.004G300900	4	66498353	66501136	similar to Monothiol glutaredoxin-S6 precursor	Sobic.004G300900	Glutaredoxin domain-containing protein	Glutaredoxin domain-containing protein	28539	0.696744869160727	0.811311	12.9771285691437	0.9851074	2
Sobic.004G301000	4	66502568	66504638	similar to Putative uncharacterized protein	Sobic.004G301000	B-box zinc finger (zf-B_box)	B-box zinc finger (zf-B_box)	25037	0.839714063141228	0.951215	17.5278854464185	3.3115234	4
Sobic.004G301100	4	66521899	66524134	similar to Putative uncharacterized protein	Sobic.004G301100	GATA-type domain-containing protein	GATA-type domain-containing protein	5541	0.944917342517374	0.9594	18.457412222558	4.9710693	4
Sobic.004G301200	4	66544099	66550871	NA	Sobic.004G301200	Kinesin motor domain-containing protein	Kinesin motor domain-containing protein	14424	0.887663179093341	0.9594	18.457412222558	3.9316406	4
Sobic.004G301250	4	66550826	66553090	NA	Sobic.004G301250	No gene description	No gene description	21151	0.875411196109766	0.9594	18.457412222558	6.1835938	4
Sobic.004G301300	4	66556284	66557321	NA	Sobic.004G301300	RING-type domain-containing protein	RING-type domain-containing protein	26609	0.764055604933127	0.928681	14.1290921750331	2.2868042	4
Sobic.004G301400	4	66561035	66567114	similar to Putative uncharacterized protein	Sobic.004G301400	ATG13 domain-containing protein	ATG13 domain-containing protein	31360	0.779349135317025	0.927681	16.9963352414099	3.4169922	4
Sobic.004G301500	4	66569428	66570405	NA	Sobic.004G301500	Uncharacterized membrane protein	Uncharacterized membrane protein	39753	0.718884270728935	0.897775	15.2388413207252	5.125	4
Sobic.004G301600	4	66573945	66575028	similar to Nodulin-21-like	Sobic.004G301600	Uncharacterized membrane protein	Uncharacterized membrane protein	44270	0.560231187418053	0.689597	11.4579442439037	1.0532227	4
Sobic.004G301650	4	66576016	66576622	NA	Sobic.004G301650	Uncharacterized membrane protein	Uncharacterized membrane protein	46341	0.485699703556301	0.703756	8.14436916381842	4.4023438	5
Sobic.004G301700	4	66580610	66586213	similar to Putative stress-induced protein sti1	Sobic.004G301700	stress-induced-phosphoprotein 1 (STIP1)	stress-induced-phosphoprotein 1 (STIP1)	50935	0.668758487931739	0.897775	15.2388413207252	7.0947266	4
Sobic.004G301800	4	66586365	66591456	similar to Vacuolar processing enzyme 1	Sobic.004G301800	HEMOGLOBINASE FAMILY MEMBER // SUBFAMILY NOT NAMED	HEMOGLOBINASE FAMILY MEMBER // SUBFAMILY NOT NAMED	56690	0.105208605860007	0.033532	1.12370614371067	2.7363281	4
Sobic.004G301900	4	66592486	66598773	similar to Potyvirus VPg interacting protein, putative%252C expressed	Sobic.004G301900	OBERON-like protein	OBERON-like protein	62811	0.0779308775301859	0.0900015	1.82721323080902	2.0942383	4
Sobic.004G302000	4	66599054	66603456	NA	Sobic.004G302000	Salt stress response/antifungal (Stress-antifung)	Salt stress response/antifungal (Stress-antifung)	69379	0.0589432035019717	0.152441	2.05716533877817	4.8466797	4
Sobic.004G302100	4	66603656	66607154	weakly similar to Putative uncharacterized protein	Sobic.004G302100	DNA CYTOSINE-5- -METHYLTRANSFERASE 3-RELATED // DNA (CYTOSINE-5)-METHYLTRANSFERASE DRM1-RELATED	DNA CYTOSINE-5- -METHYLTRANSFERASE 3-RELATED // DNA (CYTOSINE-5)-METHYLTRANSFERASE DRM1-RELATED	73981	0.0414929617030571	0.0418549	1.44879797483153	4.0599365	2
